# Comprehensive O-GlcNAc glycoproteomics on NOTCH1 EGF repeats implicated unique Lewis X epitopes in mammals

**DOI:** 10.1101/2021.11.02.463467

**Authors:** Yohei Tsukamoto, Mitsutaka Ogawa, Kentarou Yogi, Hideyuki Takeuchi, Tetsuya Okajima

## Abstract

The O-GlcNAc modification of Notch receptors regulates Notch ligand interactions in a manner distinct from other forms of O-glycans on epidermal growth factor-like (EGF) repeats of Notch receptors. Although many proteins, besides Notch receptors, are expected to be O-GlcNAcylated by EGF domain-specific O-GlcNAc transferase (EOGT), only a small number of proteins have been reported to be modified *in vivo*, and elongated O-GlcNAc glycans have not been extensively explored. To extend our view of the specificity and variety of the glycan modification, we conducted a comprehensive analysis of O-GlcNAc glycans on NOTCH1 in mammals. Mass spectrometric analysis of NOTCH1 fragments expressed in HEK293T cells revealed that several EGF domains with putative O-GlcNAcylation sites were hardly modified with O-GlcNAc. Although amino acid residues before the modification site are preferentially occupied with aromatic residues, Phe and Tyr are preferable to Trp for the apparent modification with O-GlcNAc. Furthermore, a minor form of fucosylated O-GlcNAc glycans was detected in a subset of EGF domains. Fucosylation of O-GlcNAc glycans was enhanced by *FUT1*, *FUT2*, or *FUT9* expression. The FUT9-dependent Lewis X epitope was confirmed by immunoblotting using an anti-Lewis X antibody. As expected from the similarity in the glycan structures, the Lexis X antigen was detected on O-fucose glycans. Our results refined the putative consensus sequence for the EOGT-dependent extracellular O-GlcNAc modification in mammals and revealed the structural diversity of functional Notch O-glycans.
