## Supplemental Table S1 for "Comprehensive O-GlcNAc glycoproteomics on NOTCH1 EGF repeats implicated unique Lewis X epitopes in mammals"

### Sheet: Sheet1
	Sample	Notch1/ Chymotrypsin sample 1,3	Notch1 [1-18] Trypsin	Notch1/Trpsin sample 1	Notch1/Trpsin sample 3	Notch1/V8 sample 1	Notch1/V8 sample 2	Notch1 +EOGT ± FUT1/2/9 sample 1, 2	EGF26 cont sample 1	EGF26 L-FNG sample 1	EGF26 cont sample 2	EGF26 L-FNG sample 2
	File Name	Chymo_#1.raw Chymo_#3.raw	1-18.raw	Trp_#1.raw	Trp_#3.raw	V8_#1.raw	V8_#2.raw	EOGT_#1.raw EOGT_#2.raw EOGT+FUT1_#1.raw EOGT+FUT1_#2.raw EOGT+FUT2_#1.raw EOGT+FUT2_#2.raw EOGT+FUT9_#1.raw EOGT+FUT9_#2.raw	EGF26_cont_#1.raw	EGF26_LFringe_#1.raw	EGF26_cont_#2.raw	EGF26_LFringe_#2.raw
	MS1
	Scan Range (m/z)	400-1600	400-1600	400-1600	400-1600	400-1600	400-1600	400-1600	400-1600	400-1600	400-1600	400-1600
	Orbitrap Resolution	240k	240k	240k	240k	240k	240k	240k	240k	240k	240k	240k
	AGC target	200000	200000	200000	200000	200000	200000	200000	200000	200000	200000	200000
	Injection time (ms)	50	50	50	50	50	50	50	50	50	50	50
	Charge states	2+ to 6+	2+ to 6+	1+ to 6+	1+ to 6+	1+ to 6+	2+ to 6+	1+ to 6+	1+ to 6+	1+ to 6+	2+ to 6+	2+ to 6+
	MS2
	Isolation mode	Quadrupole	Quadrupole	Quadrupole	Quadrupole	Quadrupole	Quadrupole	Quadrupole	Quadrupole	Quadrupole	Quadrupole	Quadrupole
	Detector	Ion Trap	Ion Trap	Ion Trap	Ion Trap	Ion Trap	Ion Trap	Ion Trap	Ion Trap	Ion Trap	Orbitrap	Orbitrap
	Injection time (ms)	35	35	35	35	35	35	35	35	35	50	50
	AGC target	10000	10000	10000	10000	10000	10000	10000	10000	10000	50000	50000
	Resolution	rapid	rapid	rapid	rapid	rapid	rapid	rapid	rapid	rapid	15k	15k
	NCE	20,33,46	20,33,46	30,40,50	30,35,40	30,35,40	20,33,46	20,33,46	30,35,40	30,35,40	20,33,46	20,33,46
