## Supplemental Table S4 for "Comprehensive O-GlcNAc glycoproteomics on NOTCH1 EGF repeats implicated unique Lewis X epitopes in mammals"

### Sheet: Sheet1
	Notch1 a.a.	Scan	charge	identified glycopeptide in SmallGlyPep format	Peak height	RT (min)	m/z	File Name
EGF3	166-176	12408	2	C<i><q>PPGFHGPTC<i>R	16677717	26.36	634.769	Trp_#1.raw
EGF7	287-294	11838	2	WTGQYC<i>TE	169872	21.67	522.709	V8_#1.raw
EGF14	543-581	13790	4	C<i>LDGPNTYTC<i>VC<i>TEGYT{n}GTHC<i>EVDIDEC<i>DPDPC<i>HYGSC<i>K	6228237	27.71	1216.46	Trp_#1.raw
EGF17	668-680	10741	2	PGYTGSMC<i>NVNID	215364	25.11	722.298	V8_#2.raw
EGF29	1129-1170	14024	4	HYCHC<i>QAGYTGSYC<i>EDEVDEC<i>SPNPC<i>QNGAT{f}C<i>TD<o>YLGGFSC<i>K	580951	27.83	1280.23	Trp_#3.raw
EGF33	1295-1305	14804	2	C<i><q>RAGHTGRRC<i>E	407934	28.33	663.284	V8_#2.raw
